# Spatial Variability in Soil Necrobiome Communities has a Negligible Effect on Postmortem Interval Estimation

**DOI:** 10.64898/2026.07.07.737041

**Authors:** Lesley Hewett, Cydney Rimok, Karen A. Thompson, Shari L. Forbes, Aaron B. A. Shafer

## Abstract

Microbial succession can be used to estimate the postmortem interval (PMI); however, the impact of spatial variability within the cadaver decomposition island (CDI) is not well understood. This study examined spatial variation in necrobiome communities where soil samples were collected over time and across spatial locations from the CDIs of two human body donors. Microbial communities were characterized using 16S rRNA sequencing and statistical modelling of variation and PMI were conducted. Necrobiome community metrics showed no significant differences across anatomical sampling sites within the CDI at a single timepoint. Temporal modelling identified 11 taxa with significant relationships to PMI in one donor, with spatial sampling having a minimal impact on the PMI relationships. Non-linear approaches also identified taxa with likely PMI signals in the second donor. These findings demonstrate that opportunistic sampling can capture robust linear and non-linear PMI signals in later decomposition stages.
