## Supplementary Table 1 for "Spatial Variability in Soil Necrobiome Communities has a Negligible Effect on Postmortem Interval Estimation"

### Sheet: Supplementary_Table_1
Donor	Phylum	Average Relative Abundance - Left Side CDI	Average Relative Abundance - Right Side CDI	Δ Left-Right	Average Relative Abundance - Shoulder	Average Relative Abundance - Pelvis	Average Relative Abundance - Knee	Δ Shoulder-Pelvis	Δ Pelvis-Knee	Δ Shoulder-Knee
2	Abditibacteriota	0	0	0	0	0	0	0	0	0
2	Acidobacteriota	4.31	15.16	-10.85	11.4	8.27	9.55	3.14	-1.28	1.86
2	Actinobacteriota	12.64	13.76	-1.13	17.71	12.62	9.27	5.1	3.35	8.44
2	Armatimonadota	0.16	0.08	0.08	0.07	0.22	0.08	-0.15	0.14	-0.01
2	Bacteroidota	5.91	2.98	2.93	6.12	4.61	2.61	1.5	2	3.5
2	Bdellovibrionota	0.1	0.13	-0.03	0.14	0.1	0.11	0.04	0	0.03
2	Campilobacterota	0	0	0	0	0	0	0	0	0
2	Chloroflexi	2.91	2.23	0.68	2.72	2.03	2.96	0.68	-0.93	-0.24
2	Crenarchaeota	0.05	0.04	0.01	0.09	0.03	0.02	0.06	0.01	0.07
2	Cyanobacteria	0	0	0	0	0.01	0	-0.01	0.01	0
2	Deinococcota	0	0.01	-0.01	0.02	0	0	0.02	0	0.02
2	Dependentiae	0.17	0.23	-0.06	0.27	0.2	0.12	0.07	0.08	0.15
2	Desulfobacterota	0.2	0.54	-0.34	0.14	0.15	0.82	-0.01	-0.67	-0.68
2	Elusimicrobiota	0	0	0	0	0	0.01	0	-0.01	-0.01
2	FCPU426	0.01	0	0	0	0.01	0.01	-0.01	0	-0.01
2	Firmicutes	14.31	10.95	3.36	16.09	14.89	6.92	1.2	7.98	9.17
2	Fusobacteriota	0	0	0	0	0	0	0	0	0
2	GAL15	0	0	0	0	0	0	0	0	0
2	Gemmatimonadota	0.24	0.37	-0.13	0.37	0.27	0.28	0.1	0	0.09
2	MBNT15	0	0	0	0.01	0	0	0.01	0	0.01
2	Methylomirabilota	0.01	0.01	0	0.02	0	0.01	0.02	-0.01	0.01
2	Myxococcota	2.8	2.51	0.3	2.66	3.82	1.49	-1.16	2.32	1.17
2	Nitrospirota	0	0	0	0	0	0	0	0	0
2	Patescibacteria	0	0	0	0	0	0	0	0	0
2	Planctomycetota	0.74	1.96	-1.22	1.45	1.08	1.52	0.37	-0.44	-0.07
2	Proteobacteria	52.53	43.33	9.2	34.52	48.55	60.72	-14.03	-12.17	-26.19
2	RCP2-54	0.31	0.81	-0.51	1.01	0.29	0.38	0.72	-0.09	0.63
2	Verrucomicrobiota	2.41	4.1	-1.69	4.74	2.42	2.59	2.31	-0.17	2.14
2	WPS-2	0.17	0.77	-0.6	0.44	0.43	0.54	0.02	-0.11	-0.1
21	Abditibacteriota	0	0	0	0	0	0	0	0	0
21	Acidobacteriota	3.84	1.97	1.87	5.11	0.03	3.56	5.08	-3.53	1.55
21	Actinobacteriota	7.5	8.8	-1.3	6.88	10.16	7.41	-3.28	2.75	-0.53
21	Armatimonadota	0.06	0.09	-0.03	0.17	0	0.06	0.17	-0.06	0.1
21	Bacteroidota	17.26	11.2	6.05	21.41	4.44	16.83	16.97	-12.39	4.58
21	Bdellovibrionota	0.15	0.1	0.05	0.32	0	0.05	0.31	-0.05	0.26
21	Campilobacterota	0.08	0.67	-0.59	0.98	0.05	0.1	0.93	-0.05	0.88
21	Chloroflexi	0.24	0.06	0.17	0.24	0.02	0.19	0.22	-0.17	0.06
21	Crenarchaeota	0.06	0.08	-0.01	0.08	0	0.12	0.08	-0.12	-0.04
21	Cyanobacteria	0.02	0.35	-0.33	0.44	0	0.12	0.44	-0.12	0.32
21	Deinococcota	0	0	0	0	0	0	0	0	0
21	Dependentiae	0.11	0.04	0.07	0.14	0	0.08	0.14	-0.08	0.06
21	Desulfobacterota	0.4	0.48	-0.08	0.59	0.26	0.48	0.33	-0.22	0.11
21	Elusimicrobiota	0	0	0	0	0	0	0	0	0
21	FCPU426	0	0	0	0	0	0	0	0	0
21	Firmicutes	14.65	12.21	2.43	4.68	26.45	9.16	-21.77	17.29	-4.48
21	Fusobacteriota	0.01	0.02	-0.01	0	0.04	0	-0.04	0.04	0
21	GAL15	0	0	0	0	0	0	0	0	0
21	Gemmatimonadota	0.16	0.02	0.13	0.23	0	0.04	0.23	-0.04	0.19
21	MBNT15	0	0	0	0	0	0	0	0	0
21	Methylomirabilota	0	0	0	0	0	0	0	0	0
21	Myxococcota	0.58	0.53	0.05	0.77	0.02	0.86	0.75	-0.84	-0.09
21	Nitrospirota	0	0	0	0	0	0	0	0	0
21	Patescibacteria	0.05	0.03	0.03	0.11	0.01	0	0.1	0.01	0.11
21	Planctomycetota	0.32	0.17	0.15	0.46	0.02	0.25	0.43	-0.22	0.21
21	Proteobacteria	53.07	62.42	-9.35	55.37	58.44	59.44	-3.06	-1	-4.07
21	RCP2-54	0.61	0.26	0.35	0.71	0	0.6	0.7	-0.59	0.11
21	Verrucomicrobiota	0.73	0.39	0.34	1.12	0.03	0.52	1.08	-0.49	0.59
21	WPS-2	0.11	0.11	0.01	0.2	0.01	0.12	0.19	-0.11	0.08
